# A recombinant *dilp2GS-rpr* donor line for adult-inducible IPC ablation across *Drosophila* genetic backgrounds

**DOI:** 10.64898/2026.06.17.733056

**Authors:** Yuyan Chen, Yulin Bai, Xuan Zhuang

**Author notes:** **Corresponding author:** Correspondence to Xuan Zhuang.

## Abstract

Genetic-background studies require defined perturbations that can be crossed reproducibly into many recipient backgrounds. We generated a *Drosophila dilp2*GS*-rpr* donor line for adult-inducible ablation of insulin-producing cells (IPCs), which secrete insulin-like peptides and provide a tractable model of insulin-deficient metabolic physiology. This line carries *dilp2*-GeneSwitch-GAL4 and UAS-*reaper* in cis on the same second chromosome homolog over a balancer. PCR genotyping and sequencing confirmed both transgenic elements in the candidate recombinant line. RU486 induction reduced *dilp2* mRNA expression, supporting partial IPC ablation. Treatment-duration testing identified 8 days of RU486 as sufficient to increase whole-body glucose in the *dilp2*GS*-rpr* line but not in the background-matched control; food intake did not differ between RU486- and vehicle-treated flies. Across metabolic assays, whole-body glucose showed the clearest RU486- and line-dependent phenotype. This validated *dilp2*GS*-rpr* line enables testing how recipient genetic backgrounds modify inducible IPC/DILP metabolic phenotypes and provides a framework for similar linked donor-line resources.
