## Supplementary Tables for "A recombinant *dilp2GS-rpr* donor line for adult-inducible IPC ablation across *Drosophila* genetic backgrounds": Supplementary Table S1. Genotypes of the parental fly lines and dilp2GS-rpr donor line.xlsx

### Sheet: Supplementary Table S1
Fly Line	Genotype
BDSC #5824	w[1118]; P{w[+mC]=UAS-rpr.C}14
BDSC #8578	w[*]; sna[Sco]/CyO, P{w[+mC]=Dfd-EYFP}2
dilp2GS	dilp2-GeneSwitch-GAL4/CyO
dilp2GS-rpr donor line	w[*]; dilp2-GeneSwitch-GAL4, UAS-rpr/CyO, P{w[+mC]=Dfd-EYFP}2
