## Supplementary Tables for "A recombinant *dilp2GS-rpr* donor line for adult-inducible IPC ablation across *Drosophila* genetic backgrounds": Supplementary Table S2. Experimental Diet and Standard Maintenance Diet.xlsx

### Sheet: Supplementary Table S2
Component	Experimental Diet	Standard Maintenance Diet
DI water	To 1L	To 1L
Drosophila agar	1.0% (w/v)	1.07% (w/v)
Dry yeast	8.0% (w/v)	1.80% (w/v)
Yeast extract	2.0% (w/v)	–
Peptone	2.0% (w/v)	–
Sucrose	9.0% (w/v)	–
Corn meal	–	6.10% (w/v)
Malt extract	–	8.20% (w/v)
Molasses	–	2.60% (v/v)
1 M MgSO4	0.2% (v/v)	–
2 M CaCl2	0.17% (v/v)	–
Tegosept solution	1.0% (v/v)	1.00% (v/v)
1 M propionic acid	0.6% (v/v)	0.75% (v/v)
