## Supplementary Tables for "A recombinant *dilp2GS-rpr* donor line for adult-inducible IPC ablation across *Drosophila* genetic backgrounds": Supplementary Table S3. PCR and q-RT-PCR primer sequences.xlsx

### Sheet: Supplementary Table S3
Application	Target Gene	Primer	Sequence (5′ → 3′)	References
PCR	UAS-reaper (UAS-rpr)	Forward (UAS-rprF)	TCTACGGAGCGACAATTCAATTC	Designed in this study
PCR	UAS-reaper (UAS-rpr)	Reverse (UAS-rprR)	AACTAAAATTGGGTGGGTGTTG	Designed in this study
PCR	dilp2	Forward (dilp2F)	AGCCAGGCGTTAGAGAGAAG	Designed in this study
PCR	dilp2	Reverse (dilp2R)	TAGCAGGGGAAGGAAACAGG	Designed in this study
Q-RT-PCR	Actin5C (reference)	Forward	CACACCAAATCTTACAAAATGTGTGA	Ismail et al., 2015
Q-RT-PCR	Actin5C (reference)	Reverse	AATCCGGCCTTGCACATG	Ismail et al., 2015
Q-RT-PCR	dilp2	Forward	TCTGCAGTGAAAAGCTCAACGA	Ismail et al., 2015
Q-RT-PCR	dilp2	Reverse	TCGGCACCGGGCATG	Ismail et al., 2015
