## Supplementary Tables for "A recombinant *dilp2GS-rpr* donor line for adult-inducible IPC ablation across *Drosophila* genetic backgrounds": Supplementary Table S4. Two-way ANOVA of line and RU486 treatment effects on metabolic phenotypes.xlsx

### Sheet: Supplementary Table S4
Phenotype	Analysis	Effect	Test statistic	P value	Significance
Glucose	Two-way ANOVA	Line	F(1, 8) = 0.936	0.362	n.s.
Glucose	Two-way ANOVA	Treatment	F(1, 8) = 3.573	0.0954	n.s.
Glucose	Two-way ANOVA	Line × Treatment	F(1, 8) = 2.756	0.135	n.s.
Glycogen	Two-way ANOVA	Line	F(1, 8) = 0.019	0.894	n.s.
Glycogen	Two-way ANOVA	Treatment	F(1, 8) = 66.458	<0.001	***
Glycogen	Two-way ANOVA	Line × Treatment	F(1, 8) = 1.794	0.217	n.s.
Triglyceride	Two-way ANOVA	Line	F(1, 16) = 1.887	0.188	n.s.
Triglyceride	Two-way ANOVA	Treatment	F(1, 16) = 0.451	0.511	n.s.
Triglyceride	Two-way ANOVA	Line × Treatment	F(1, 16) = 2.456	0.137	n.s.
Note: Line refers to the dilp2GS-rpr recombinant line versus the matched background control line. Treatment refers to RU486 versus control treatment. The Line × Treatment term tests whether the RU486 response differs between lines. Test statistics are shown as F(df effect, df error). n.s., not significant; ***, P < 0.001.
