## Supplementary Tables for "A recombinant *dilp2GS-rpr* donor line for adult-inducible IPC ablation across *Drosophila* genetic backgrounds": Supplementary Table S5. Within-line RU486 treatment contrasts for metabolic phenotypes.xlsx

### Sheet: Supplementary Table S5
Phenotype	Line	Contrast	Estimate	SE	Test statistic	P value	Significance
Glucose	dilp2GS-rpr	RU486 vs control	1.936	0.771	t(8) = 2.510	0.0364	*
Glucose	Background control	RU486 vs control	0.126	0.771	t(8) = 0.163	0.875	n.s.
Glycogen	dilp2GS-rpr	RU486 vs control	6.353	0.947	t(8) = 6.712	<0.001	***
Glycogen	Background control	RU486 vs control	4.56	0.947	t(8) = 4.817	0.00133	**
Triglyceride	dilp2GS-rpr	RU486 vs control	2.343	1.48	t(16) = 1.583	0.133	n.s.
Triglyceride	Background control	RU486 vs control	-0.937	1.48	t(16) = -0.633	0.536	n.s.
Note: Contrasts compare RU486-treated flies with control-treated flies within each line. Estimate is the RU486 minus control difference from the contrast model. Test statistics are shown as t(df). n.s., not significant; *, P < 0.05; **, P < 0.01; ***, P < 0.001.
